# Repeated parallel losses of inflexed stamens in Moraceae: phylogenomics and generic revision of the tribe Moreae and the reinstatement of the tribe Olmedieae (Moraceae)

**DOI:** 10.1101/2020.04.08.030452

**Authors:** Elliot M. Gardner, Mira Garner, Robyn Cowan, Steven Dodsworth, Niroshini Epitawalage, Deby Arifiani, S. Sahromi, William J. Baker, Felix Forest, Olivier Maurin, Nyree J.C. Zerega, Alexandre Monro, Andrew L. Hipp

## Abstract

We present a densely-sampled phylogenomic study of the mulberry tribe (Moreae, Moraceae), an economically important clade with a global distribution, revealing multiple losses of inflexed stamens, a character traditionally used to circumscribe Moreae. Inflexed stamens facilitate ballistic pollen release and are associated with wind pollination, and the results presented here suggest that losses of this character state may have evolved repeatedly in Moraceae. Neither Moreae nor several of its major genera (*Morus*, *Streblus*, *Trophis*) were found to be monophyletic. A revised system for a monophyletic Moreae is presented, including the reinstatement of the genera *Ampalis, Maillardia, Taxotrophis,* and *Paratrophis*, and the recognition of the new genus *Afromorus*, based on *Morus* subgenus *Afromorus*. *Pseudostreblus* is reinstated and transferred to the Parartocarpeae, and *Sloetiopsis* is reinstated and transferred to the Dorstenieae. The tribe Olmediae is reinstated, replacing the Castilleae, owing to the reinstatement of the type genus *Olmedia,* and its exclusion from Moreae. *Streblus* s.s. is excluded from Moreae and transferred to the Olmediae, which is characterized primarily by involucrate inflorescences without regard to stamen position. Eight new combinations are made.
