## Supplementary material for "Repeated parallel losses of inflexed stamens in Moraceae: phylogenomics and generic revision of the tribe Moreae and the reinstatement of the tribe Olmedieae (Moraceae)": Table S1

### Sheet: accessiontable
Table S1. Sample information and assembly statistics, including (1) sample ID, (2) species name, (3) revised species name if applicable, (3) collection information, (4) year collected, (5) herbarium, (6) locality, (7) Moraceae333 loci assembled after filtering, (8) Angiosperms353 loci assembled after filtering, (9) source of reads, (10), GenBank BioProject number, (11) and GenBank SRR accession n…
sampleName	Species	Revised name	Collection	Year	Herbarium	Country	m333	a353	Source	BioProject	SRR
Antiaris_toxicaria_5595	Antiaris toxicaria		Nooteboom 5995	1994	K (K000618256)	Indonesia	4	150	This study (PAFTOL)	PRJEB37667	TBA
Antiaropsis_decipiens_NZ281	Antiaropsis decipiens		N. Zerega 281		NY	Papua New Guinea	290	0	Johnson et al. 2016	PRJNA301299	TBA
Antiaropsis_decipiens_WeiblenGW1865	Antiaropsis decipiens		Weiblen, G.D.; Montgomery, R.; Isua, B.; Molem, K. 1865	2003	K (K000618255)	Papua New Guinea	36	284	This study (PAFTOL)	PRJEB37667	TBA
Artocarpus_corneri_Fuchs21347	Artocarpus aff. corneri Kochummen3		Fuchs21347	1963	K	Borneo	308	0	Gardner et al. 2017	PRJNA301299	TBA
Artocarpus_aff_excelsus_AveryanovVH1819	Artocarpus aff. excelsus		Averyanov et al. VH1819	1995	MO	Vietnam	320	0	Gardner et al. 2017	PRJNA301299	TBA
Artocarpus_horridus_EG437	Artocarpus aff. horridus Jarrett2		EG 437	2016	CHIC	Java (cult.)	332	0	Gardner et al. 2017	PRJNA301299	TBA
Artocarpus_albobrunneus_AA2243	Artocarpus albobrunneus Berg		AA2243	2000	L	Borneo	327	0	Gardner et al. 2017	PRJNA301299	TBA
Artocarpus_altilis_K7_UluFiti	Artocarpus altilis (Parkinson) Fosberg, (sensu Zerega et al. 2005), (cultivar Ulu fiti Samoan)		K7	2000	NTBG*	USA (cult. from Samoa)	331	0	Gardner et al. 2017	PRJNA301299	TBA
Artocarpus_altissimus_EG441	Artocarpus altissimus (Miq.) J.J. Smith		EG 441	2016	CHIC	Java (cult.)	321	0	Gardner et al. 2017	PRJNA301299	TBA
Artocarpus_anisophyllus_NZ606	Artocarpus anisophyllus Miq.		N. Zerega et al. 606	2013	CHIC	Borneo	328	0	Johnson et al. 2016	PRJNA301299	TBA
Artocarpus_annulatus_NZ985	Artocarpus annulatus Jarrett		NZ 985	2016	CHIC	Borneo	323	0	Gardner et al. 2017	PRJNA301299	TBA
Artocarpus_cf_horridus_RM160	Artocarpus cf. horridus F.M. Jarrett		RM 160	2013	MO	Moluccas	331	0	Gardner et al. 2017	PRJNA301299	TBA
Artocarpus_blancoi_Ramos42018	Artocarpus blancoi (Elmer) Merr. (sensu Jarrett 1959)2		Ramos42018	1920	L	Philippines	331	0	Gardner et al. 2017	PRJNA301299	TBA
Artocarpus_brevipedunculatus_NZ814	Artocarpus brevipedunculatus (Jarrett) Berg		NZ814	2013	CHIC	Borneo	327	0	Johnson et al. 2016	PRJNA301299	TBA
Artocarpus_camansi_EG149	Artocarpus camansi Blanco		E. Gardner 149		F	USA Hawaii	330	0	Kates et al. 2018	PRJNA301299	TBA
Artocarpus_chama_NZ354	Artocarpus chama Buch.-Ham.		NZ354	2011	CHIC	Bangladesh	331	0	Gardner et al. 2017	PRJNA301299	TBA
Artocarpus_dadah_NZ694	Artocarpus dadah Miq. (sensu Jarrett 1960)1		NZ694	2013	CHIC	Borneo	330	0	Johnson et al. 2016	PRJNA301299	TBA
Artocarpus_elasticus_EG87	Artocarpus elasticus Reinw. ex. Blume (sensu Jarrett 1959)		EG87	2014	CHIC	Borneo	332	0	Johnson et al. 2016	PRJNA301299	TBA
Artocarpus_excelsus_NZ780	Artocarpus excelsus Jarrett		EG 222	2016	CHIC	Borneo	330	0	Johnson et al. 2016	PRJNA301299	TBA
Artocarpus_fretessii_NZ929	Artocarpus fretessii Teysm. & Binnend. (sensu Jarrett 1960)1		NZ929	2013	CHIC	Borneo	329	0	Johnson et al. 2016	PRJNA301299	TBA
Artocarpus_scandens_EG411	Artocarpus frutescens (Becc.) Renner (sensu Zerega et al. 2010)4		EG 411	2016	CHIC	Borneo	261	0	Gardner et al. 2017	PRJNA301299	TBA
Artocarpus_fulvicortex_EG711	Artocarpus fulvicortex F.M. Jarrett		E. Gardner 711		F	Singapore	330	15	This study	PRJNA301299	TBA
Artocarpus_glaucus_NZ852	Artocarpus glaucus Blume		NZ852	2013	CHIC	Borneo	329	0	Gardner et al. 2017	PRJNA301299	TBA
Artocarpus_gomezianus_ssp_gomezianus_NZ533	Artocarpus gomezianus Wall. ex Tréc ssp. gomezianus		NZ533	2012	CHIC	Thailand	328	0	Gardner et al. 2017	PRJNA301299	TBA
Artocarpus_gomezianus_ssp_zeylanicus_NZ956	Artocarpus gomezianus Wall. ex Tréc ssp. zeylanicus Jarrett		NZ956	2013	CHIC	India	326	0	Gardner et al. 2017	PRJNA301299	TBA
Artocarpus_gongshanensis_HAST137747	Artocarpus gongshanensis S.K. Wu ex. C.Y. Wu & S.S. Chang		HAST137747	2005	HAST	China	322	0	Gardner et al. 2017	PRJNA301299	TBA
Artocarpus_heterophyllus_EG98	Artocarpus heterophyllus Lam.		EG98	2014	CHIC	Borneo	329	0	Johnson et al. 2016	PRJNA301299	TBA
Artocarpus_hirsutus_NZ953	Artocarpus hirsutus Lam.		NZ953	2013	CHIC	India	323	0	Gardner et al. 2017	PRJNA301299	TBA
Artocarpus_hispidus_NZ258	Artocarpus hispidus Jarrett		NZ258	2002	CHIC	Malaysia (Peninsula)	322	0	Gardner et al. 2017	PRJNA301299	TBA
Artocarpus_hypargyraeus_EG170	Artocarpus hypargyraeus Hance ex. Benth.		EG 170	2016	CHIC	China (Hong Kong)	328	0	Gardner et al. 2017	PRJNA301299	TBA
Artocarpus_integer_NZ918	Artocarpus integer (Thunb.) Merr. var. integer		NZ918	2013	CHIC	Borneo	329	0	Johnson et al. 2016	PRJNA301299	TBA
Artocarpus_jarrettiae_SAN120933	Artocarpus jarrettiae (Kochummen)3		SAN120933	1987	K	Borneo	57	0	Gardner et al. 2017	PRJNA301299	TBA
Artocarpus_kemando_NZ612	Artocarpus kemando Miq. (sensu Jarrett 1959)		NZ612	2013	CHIC	Borneo	331	0	Johnson et al. 2016	PRJNA301299	TBA
Artocarpus_lacucha_NZ420	Artocarpus lacucha Roxb. (sensu Jarrett 1960)		NZ420	2012	CHIC	Thailand	330	0	Johnson et al. 2016	PRJNA301299	TBA
Artocarpus_lanceifolius_ssp_clementis_NZ739	Artocarpus lanceifolius Roxb. ssp. clementis		NZ739	2012	CHIC	Borneo	327	0	Johnson et al. 2016	PRJNA301299	TBA
Artocarpus_limpato_NZ609	Artocarpus limpato Miq. (sensu Zerega et al. 2010)5		NZ609	2013	CHIC	Borneo	329	3	Johnson et al. 2016	PRJNA301299	TBA
Artocarpus_longifolius_ssp_adpressus_Nangkat15511	Artocarpus longifolius Becc. ssp. adpressus Berg		Nangkat15511	1994	L	Borneo	226	0	Gardner et al. 2017	PRJNA301299	TBA
Artocarpus_lowii_MWL2	Artocarpus lowii King		MWL2	2013	CHIC	Malaysia (Peninsula)	332	0	Johnson et al. 2016	PRJNA301299	TBA
Artocarpus_maingayi_NZ257	Artocarpus maingayi King (sensu Jarrett 1959)6		NZ257	2002	CHIC	Malaysia (Peninsula)	324	0	Gardner et al. 2017	PRJNA301299	TBA
Artocarpus_mariannensis_DD4	Artocarpus mariannensis Tréc (sensu Zerega et al. 2005)2		DD4	2000	NTBG*	USA (cult. from Micronesia)	332	0	Gardner et al. 2017	PRJNA301299	TBA
Artocarpus_melinoxylus_JLS2924	Artocarpus melinoxylus Gagnep.		J. Skornickova 2924		SING	Vietnam	327	10	This study	PRJNA301299	TBA
Artocarpus_multifidus_PPI3911	Artocarpus multifidus Jarrett2		PPI3911	1992	K	Philippines	82	0	Gardner et al. 2017	PRJNA301299	TBA
Artocarpus_nanchuanensis_EGL238	Artocarpus nanchuanensis		Sirong Yi YISR20130717024		KUN	China	327	0	This study	PRJNA301299	TBA
Artocarpus_nitidus_ssp_borneensis_NZ686	Artocarpus nitidus Tréc. Ssp. borneensis		NZ686	2013	CHIC	Borneo	330	0	Gardner et al. 2017	PRJNA301299	TBA
Artocarpus_nitidus_ssp_griffithii_NZ216	Artocarpus nitidus Tréc. ssp. griffithii		NZ216	2002	CHIC	Malaysia (Peninsula)	328	0	Gardner et al. 2017	PRJNA301299	TBA
Artocarpus_nitidus_ssp_humilis_EG258	Artocarpus nitidus Tréc. ssp. humilis		EG 258	2016	CHIC	Borneo	329	0	Gardner et al. 2017	PRJNA301299	TBA
Artocarpus_nitidus_ssp_lingnanensis_NZ911	Artocarpus nitidus Tréc. ssp. lingnanensis		NZ911	2013	CHIC	Cultivated	333	1	Johnson et al. 2016	PRJNA301299	TBA
Artocarpus_nitidus_ssp_nitidus_PPI10374	Artocarpus nitidus Tréc. ssp. nitidus		PPI10374	1992	F	Philippines	325	0	Gardner et al. 2017	PRJNA301299	TBA
Artocarpus_nobilis_AHJ3283	Artocarpus nobilis Thwaites		AHJ3283	NA	US	Sri Lanka	331	0	Gardner et al. 2017	PRJNA301299	TBA
Artocarpus_obtusus_NZ729	Artocarpus obtusus Jarrett		NZ729	2013	CHIC	Borneo	331	0	Gardner et al. 2017	PRJNA301299	TBA
Artocarpus_odoratissimus_NZ618	Artocarpus odoratissimus Blanco		NZ618	2013	CHIC	Borneo	329	0	Gardner et al. 2017	PRJNA301299	TBA
Artocarpus_ovatus_NZ202	Artocarpus ovatus Blanco (sensu Jarrett 1960)1		NZ202	2000	CHIC	Philippines	146	0	Gardner et al. 2017	PRJNA301299	TBA
Artocarpus_papuanus_NZ61	Artocarpus papuanus (Becc.) Renner (sensu Zerega et al. 2010)7		NZ61	2000	CHIC	Papua New Guinea	323	0	Gardner et al. 2017	PRJNA301299	TBA
Artocarpus_petelotii_DDS14435	Artocarpus petelotii Gagnep.		DDS14435	NA	F	Vietnam	327	0	Gardner et al. 2017	PRJNA301299	TBA
Artocarpus_pinnatisectus_Escritor	Artocarpus pinnatisectus Merr.2		Escritor	1913	US	Philippines	293	0	Gardner et al. 2017	PRJNA301299	TBA
Artocarpus_pithecogallus_LiJianwu3200	Artocarpus pithecogallus C.Y. Wu		LiJianwu3200	2013	KUN	China	327	0	Gardner et al. 2017	PRJNA301299	TBA
Artocarpus_primackii_NZ687	Artocarpus primackii Kochummen8		NZ687	2013	CHIC	Borneo	328	0	Johnson et al. 2016	PRJNA301299	TBA
Artocarpus_rigidus_ssp_asperulus_NZ507	Artocarpus rigidus Blume ssp. asperulus		NZ 507	2012	CHIC	Thailand	333	0	Gardner et al. 2017	PRJNA301299	TBA
Artocarpus_rigidus_NZ728	Artocarpus rigidus Blume ssp. rigidus		NZ728	2013	CHIC	Borneo	333	0	Johnson et al. 2016	PRJNA301299	TBA
Artocarpus_rubrovenius_JSB84	Artocarpus rubrovenius Warb.		JSB84	1987	F	Philippines	326	0	Gardner et al. 2017	PRJNA301299	TBA
Artocarpus_sarawakensis_EG527	Artocarpus sarawakensis F.M. Jarrett		E. Gardner et al. 527		F	Borneo	325	0	This study	PRJNA301299	TBA
Artocarpus_scortechinii_NZ209	Artocarpus scortechinii King (sensu Jarrett 1959)3		NZ209	2002	CHIC	Malaysia (Peninsula)	329	0	Gardner et al. 2017	PRJNA301299	TBA
Artocarpus_sepicanus_GW1701	Artocarpus sepicanus		GW1701	2000	MIN	Papua New Guinea	322	0	Johnson et al. 2016	PRJNA301299	TBA
Artocarpus_sericicarpus_NZ771	Artocarpus sericicarpus		NZ771	2013	CHIC	Borneo	332	0	Johnson et al. 2016	PRJNA301299	TBA
Artocarpus_cf_lacucha_NZ517	Artocarpus sp. nov.		NZ517	2012	CHIC	Thailand	328	0	Gardner et al. 2017	PRJNA301299	TBA
Artocarpus_styracifolius_EG176	Artocarpus styracifolius Pierre		EG 176	2016	CHIC	China (Hong Kong)	323	0	Gardner et al. 2017	PRJNA301299	TBA
Artocarpus_subrotundifolius_Wenzel1576	Artocarpus subrotundifolius Elmer		Wenzel1576	1915	F	Philippines	326	0	Gardner et al. 2017	PRJNA301299	TBA
Artocarpus_sumatranus_AA2766	Artocarpus sumatranus Jarrett6		AA2766	2004	L	Sumatra	329	0	Gardner et al. 2017	PRJNA301299	TBA
Artocarpus_tamaran_EG92	Artocarpus tamaran Becc.		EG92	2014	CHIC	Borneo	332	0	Johnson et al. 2016	PRJNA301299	TBA
Artocarpus_teijsmannii_NZ946	Artocarpus teijsmannii Miq.		NZ946	2013	CHIC	Borneo	331	0	Johnson et al. 2016	PRJNA301299	TBA
Artocarpus_thailandicus_NZ402	Artocarpus thailandicus Berg		NZ402	2012	CHIC	Thailand	324	0	Johnson et al. 2016	PRJNA301299	TBA
Artocarpus_tomentosulus_NZ617	Artocarpus tomentosulus Jarrett		NZ617	2013	CHIC	Borneo	329	0	Gardner et al. 2017	PRJNA301299	TBA
Artocarpus_tonkinensis_EG174	Artocarpus tonkinensis Artocarpus Chev. ex. Gagnep.		EG 174	2016	CHIC	China (Hong Kong)	324	0	Gardner et al. 2017	PRJNA301299	TBA
Artocarpus_treculianus_nigrescens_Ramos2107	Artocarpus treculianus (Artocarpus nigrescens)		Ramos2107	1919	US	Philippines	309	0	Gardner et al. 2017	PRJNA301299	TBA
Artocarpus_treculianus_ovatifolius_NZ203	Artocarpus treculianus (Artocarpus ovatifolius)		NZ203	2000	CHIC	Philippines	330	0	Gardner et al. 2017	PRJNA301299	TBA
Artocarpus_treculianus_Elmer12468	Artocarpus treculianus Elmer2		Elmer12468	1910	US	Philippines	254	0	Gardner et al. 2017	PRJNA301299	TBA
Artocarpus_vrieseanus_var_refractus_Hoogland4822	Artocarpus vrieseanus Miq. var. refractus (Becc.) Jarrett (sensu Jarrett 1960)1		Hoogland4822	1954	L	Papua New Guinea	311	0	Gardner et al. 2017	PRJNA301299	TBA
Artocarpus_vriesianus_var_vrieseanus_GW1229	Artocarpus vriesianus Miq. var. vrieseanus		GW1229	2000	MIN	Papua New Guinea	329	0	Gardner et al. 2017	PRJNA301299	TBA
Artocarpus_xanthocarpus_Yang15648	Artocarpus xanthocarpus Teysm. & Binnend.		Yang 15648	2003	MO	Taiwan (cult.)	326	0	Gardner et al. 2017	PRJNA301299	TBA
Bagassa_guianensis_JansenJacobs3767	Bagassa guianensis		Jansen-Jacobs, M.J.; ter Welle, M.J.; Chanderbali, A.; Raghoenandran, U.; James, V. 3767	1994	K (K000618248)	Guyana	38	282	This study (PAFTOL)	PRJEB37667	TBA
Bagassa_guianensis_GW1677	Bagassa guianensis		G. Weiblen 1677	2000	MIN	French Guiana	332	0	Zerega and Gardner 2019	PRJNA301299	TBA
Batocarpus_amazonicus_Salidas1233	Batocarpus amazonicus (Ducke) Fosberg		Salidas1233	1990	F		328	0	Gardner et al. 2017	PRJNA301299	TBA
Batocarpus_amazonicus_Berg18524	Batocarpus amazonicus (Ducke) Fosberg		Berg, C.C.; Steward, W.C.; Ramos, J.F.; Monteiro, O.P.; Lima, J.F. 18524	1973	K (K000946661)	Brazil	22	274	This study (PAFTOL)	PRJEB37667	TBA
Batocarpus_costaricensis_GW1463	Batocarpus costaricensis Standley & L. O. Williams		G. Weiblen 1463	2000	MIN	Peru	327	0	Zerega and Gardner 2019	PRJNA301299	TBA
Batocarpus_orinocensis_Vasquez27440	Batocarpus orinocensis Karsten		Vasquez27440	2001	F		330	0	Gardner et al. 2017	PRJNA301299	TBA
Batocarpus_orinocensis_Palacios3265	Batocarpus orinocensis Karsten		Palacios, W. 3265	1988	K (K001257751)	Ecuador	34	276	This study (PAFTOL)	PRJEB37667	TBA
Bleekrodea_madagascariensis_DavisRakotonasolo3117	Bleekrodea madagascariensis		Davis & Rakotonasolo 3117	2004	K	Madagascar	36	272	This study (PAFTOL)	PRJEB37667	TBA
Boehmeria_nivea_HuSY_8113	Boehmeria nivea		Hu, S.Y. 8113		K		5	267	This study (PAFTOL)	PRJEB37665	TBA
Bosqueiopsis_gilletii_Fronties243	Bosqueiopsis gilletii		Frontier Tanzania Coastal Forest Research Programm 243	1989	K (K000618258)	Tanzania, the United Republic of	20	166	This study (PAFTOL)	PRJEB37667	TBA
Brosimum_alicastrum_MonroLander7382	Brosimum alicastrum Sw.		Monro, A.K.; Lander, T. 7382	2012	K		50	186	This study (PAFTOL)	PRJEB37667	TBA
Brosimum_alicastrum_EG23	Brosimum alicastrum Sw.		E. Gardner 23	2013	CHIC	Cultivated	285	0	Zerega and Gardner 2019	PRJNA301299	TBA
Broussonetia_kazinoki_ChaseMW17827	Broussonetia kazinoki		Chase, M.W. 17827		K		29	277	This study (PAFTOL)	PRJEB37667	TBA
Broussonetia_papyrifera_SRR1477753	Broussonetia papyrifera					China	250	275	GenBank	PRJNA219364	TBA
Broussonetia_cf_papyrifera_Heng14289	Broussonetia sp.		L. Heng 14289		F	China Yunnan	307	10	This study	PRJNA301299	TBA
Castilla_elastica_ChaseMW19850	Castilla elastica		Chase, M.W. 19850		K		24	240	This study (PAFTOL)	PRJEB37667	TBA
Cecropia_ficifolia_BergCC18418	Cecropia ficifolia		Berg, C.C. et al. 18418	1973	K (K000618272)		18	260	This study (PAFTOL)	PRJEB37665	TBA
Clarisia_biflora_GW1460	Clarisia biflora Ruiz & Pavón		GW 1460	2000	MIN	Peru	313	0	Zerega and Gardner 2019	PRJNA301299	TBA
Clarisia_ilicifolia_Maguire56675	Clarisia ilicifolia		B. Maguire & al. 56675		F	Brazil	316	12	This study	PRJNA301299	TBA
Clarisia_ilicifolia_Souza2492	Clarisia ilicifolia		R. Souza 2492		F	Brazil	329	17	This study	PRJNA301299	TBA
Clarisia_ilicifolia_Carranta6386	Clarisia illicifolia (Sprengel) Lanjouw & Rossberg		Carranta6386	1991	F		265	0	Gardner et al. 2017	PRJNA301299	TBA
Clarisia_racemosa_Assuncao690	Clarisia racemosa Ruiz & Pavón		Assuncao690	1997	F		327	0	Gardner et al. 2017	PRJNA301299	TBA
Clarisia_racemosa_NeilD1291	Clarisia racemosa Ruiz & Pavón		Palacios, W.; Neill, D. 1291	1986	K	Ecuador	61	277	This study (PAFTOL)	PRJEB37667	TBA
Dorstenia_barteri_ChaseMW18153	Dorstenia barteri		Chase, M.W. 18153		K		6	78	This study (PAFTOL)	PRJEB37667	TBA
Dorstenia_hildebrandtii_NZ311	Dorstenia hildebrandtii		N. Zerega 311		CHIC	Cult.	193	0	Johnson et al. 2016	PRJNA301299	TBA
Elatostema_retrohirtum_Monro7601	Elatostema retrohirtum		Monro et al 7601		K (K000618252)		6	180	This study (PAFTOL)	PRJEB37665	TBA
Fatoua_pilosa_TaylorP218	Fatoura pilosa		Taylor, P.M. 218	1981	K	Indonesia	33	274	This study (PAFTOL)	PRJEB37667	TBA
Ficus_macrophylla_EG30	Ficus macrophylla		E. Gardner 30		CHIC	USA Florida	322	3	Johnson et al. 2016	PRJNA301299	TBA
Ficus_racemosa_SRR1405699_SRR1405700	Ficus racemosa L.		NA			China, cultivated	136	52	GenBank	PRJNA252599	TBA
Ficus_sagittifolia_ChaseMW19852	Ficus sagittifolia		Chase, M.W. 19852		K (K001257756)		37	274	This study (PAFTOL)	PRJEB37667	TBA
Helianthostylis_sprucei_Ribeiro1204	Helianthostylis sprucei		Ribeiro, J.E.L.S.; Hopkins, M.J.G.; Assun‚àö√Ö‚Äö√Ñ¬∞o, P.A.C.L.; Souza, S.S. 1204	1994	K (K001257758)	Brazil	18	263	This study (PAFTOL)	PRJEB37667	TBA
Helicostylis_tomentosa_Gomes511	Helicostylis tomentosa		Gomes M., B.; Amaral-Santos, A.; Ferreira Gomes, V. 511	2011	K	Brazil	22	226	This study (PAFTOL)	PRJEB37667	TBA
Hulletia_dumosa_NZ242	Hullettia dumosa King		N. Zerega 242	NA	NY	Malaysia (Peninsula)	223	0	Zerega and Gardner 2019	PRJNA301299	TBA
Hullettia_griffithiana_Kerr16886	Hullettia griffithii		Kerr 16886	NA	US	Thailand	266	0	Zerega and Gardner 2019	PRJNA301299	TBA
Leucosyke_capitellata_LugasL41	Leucosyke capitellata		Lugas, L. 41	1995	K (K000618268)		11	262	This study (PAFTOL)	PRJEB37665	TBA
Maclura_africana_GreenwayKanuri15269	Maclura africana		PJ Greenway & Kanuri 15269		S	Tanzania	316	220	This study	PRJNA301299	TBA
Maclura_africana_Manktelow93027	Maclura africana		Manktelow, S.J. 93027	1993	K (K000618267)	Tanzania, the United Republic of	6	207	This study (PAFTOL)	PRJEB37667	TBA
Maclura_amboinensis_Takeuchi16578	Maclura amboinensis		W. Takeuchi 16578		US	Papua New Guinea	318	15	This study	PRJNA301299	TBA
Maclura_andamanica_Maxwell89-436	Maclura andamanica		J.F. Maxwell 89-436		L	Thailand	318	15	This study	PRJNA301299	TBA
Maclura_cf_cochinchinensis_NZ757	Maclura cochinchinensis (Lour.) Corner		N. Zerega 757		NA	Borneo	229	0	This study	PRJNA301299	TBA
Maclura_cochinchinensis_SAGBE887	Maclura cochinchinensis (Lour.) Corner		Sino-American Guizhou Botanical Expedition 887		NY	China Guizhou	320	12	This study	PRJNA301299	TBA
Maclura_cochinchinensis_Guill6841	Maclura cochinchinensis (Lour.) Corner		Baumann, M.G. 6841	1950	K (K000618269)	New Caledonia	17	262	This study (PAFTOL)	PRJEB37667	TBA
Maclura_fruticosa_NMCuong1193	Maclura fruticosa		NM Cuong DT Kien MV Xinh 1193		F	Vietnam	321	18	This study	PRJNA301299	TBA
Maclura_pomifera_EG139	Maclura pomifera		E. Gardner 139		F	USA, Illinois	323	0	Johnson et al. 2016	PRJNA301299	TBA
Maclura_pomifera_Swannsn	Maclura pomifera		Swann, D. s.n.	2000	K (K000618246)	United States of America	13	258	This study (PAFTOL)	PRJEB37667	TBA
Maclura_aff_pubsecens_Averyanov1198	Maclura sp.		L. Averyanov et al 1198		MO	Vietnam	323	22	This study	PRJNA301299	TBA
Maclura_spinosa_Perumal_RHT22554	Maclura spinosa		P. Perumal RHT 22554		L	India	321	12	This study	PRJNA301299	TBA
Maclura_tinctoria_mora_Nee40044	Maclura tinctoria subsp. mora		M. Nee 40044		NY	Bolivia	325	24	This study	PRJNA301299	TBA
Maclura_tinctoria_tinctoria_Campos2679	Maclura tinctoria subsp. tinctoria		Jose Campos y P. Diaz 2679		F	Peru	325	21	This study	PRJNA301299	TBA
Maclura_tricuspidata_MOR_68-7917	Maclura tricuspidata		E. Gardner, MOR 68-79*17		NA	USA, cultivated	299	8	This study	PRJNA301299	TBA
Maclura_tinctoria_Fernandez314	Maclure tinctoria		Fernandez 314		F	Costa Rica	322	18	This study	PRJNA301299	TBA
Maclura_tinctoria_Reuvoize3252	Maclure tinctoria		Renvoize, S.A.; Wilmot-Dear, M.; Saenz, A. 3252	1978	K	Argentina	20	278	This study (PAFTOL)	PRJEB37667	TBA
Malaisia_scandens_GrayB8416	Malaisia scandens		Gray, B. 8416	2003	K (K000618264)		46	216	This study (PAFTOL)	PRJEB37667	TBA
Malaisia_scandens_Sands_sn	Malaisia scandens		Sands, M.J.S. 6590	1994	K (K000618247)	Indonesia	30	278	This study (PAFTOL)	PRJEB37667	TBA
Malaisia_scandens_EG122	Malaisia scandens		E. Gardner 122	NA	F	Borneo	302	0	Zerega and Gardner 2019	PRJNA301299	TBA
Maclura_brasiliensis_NeeVargas45025	Malcura brasiliensis		M. Nee and I. Vargas C. 45025		NY	Bolivia	319	13	This study	PRJNA301299	TBA
Maclura_thorellii_Pierre4709	Malcura thorelii		JLB Pierre 4709		NY	Cambodia	316	12	This study	PRJNA301299	TBA
Milicia_excelsa_Williamson187	Milicia excelsa		Williamson, L. 187	1985	K (K000214340)	Gabon	45	279	This study (PAFTOL)	PRJEB37667	TBA
Milicia_excelsa_McPherson16087	Milicia excelsa		McPherson16087	NA	US		332	0	Zerega and Gardner 2019	PRJNA301299	TBA
Milicia_regia_Cooper332	Milicia regia		GP Cooper 332		F	Liberia	331	24	This study	PRJNA301299	TBA
Morus_alba_MOR_920-261	Morus alba		E. Gardner MOR 920-26*1		MOR	USA Illinois cultivated	325	8	This study	PRJNA301299	TBA
Morus_alba_var_pendula_MOR_380-871	Morus alba		E. Gardner MOR 38087*1		MOR	USA Illinois cultivated	326	8	This study	PRJNA301299	TBA
Morus_alba_var_tatarica_MOR_523-305	Morus alba		E. Gardner MOR 523-30*5		MOR	USA Illinois cultivated	326	11	This study	PRJNA301299	TBA
Morus_australis_Chung3290	Morus australis		Chung In-Cho 3290		F	South Korea	331	13	This study	PRJNA301299	TBA
Morus_australis_Koelz4431	Morus australis		W Koelz 4431		F	India	220	2	This study	PRJNA301299	TBA
Morus_australis_MOR_241-716	Morus australis		E. Gardner MOR 241-71*6		MOR	USA Illinois cultivated	326	8	This study	PRJNA301299	TBA
Morus_australis_Oh110618-012	Morus australis		B.U. Oh & al 110618-012		MOR	Korea	332	20	This study	PRJNA301299	TBA
Morus_australis_Tanaka17776	Morus australis		T. Tanaka 17776		F	Taiwan	331	15	This study	PRJNA301299	TBA
Morus_cathayana_Nie92144	Morus cathayana		Nie Min-xiang 92144		MOR	China Jiangxi	331	21	This study	PRJNA301299	TBA
Morus_cathayana_Wilson10	Morus cathayana		EH Wilson 10		F	China Western Hupeh	96	1	This study	PRJNA301299	TBA
Morus_celtidifolia_Sandoval637	Morus celtidifolia		Sandoval Gutierrez 637		MO	Mexico	332	22	This study	PRJNA301299	TBA
Morus_cf_alba_HamiltonMA618	Morus cf. alba		Hamilton, M.A. 618	2007	K (K000946832)	Bermuda	45	277	This study (PAFTOL)	PRJEB37667	TBA
Morus_insignis_Homeier1949	Morus insignis	Paratrophis insignis	Homeier 1949		MO	Ecuador	325	9	This study	PRJNA301299	TBA
Morus_insignis_Monteagudo3734	Morus insignis	Paratrophis insignis	A. Monteagudo & al. 3734		F	Peru	332	20	This study	PRJNA301299	TBA
Morus_insignis_Vargas4154	Morus insignis	Paratrophis insignis	Israel G Vargas C 4154		F	Bolivia	332	24	This study	PRJNA301299	TBA
Morus_insignis_Vasquez28068	Morus insignis	Paratrophis insignis	Vasquez & Francis 28068		F	Peru	332	23	This study	PRJNA301299	TBA
Morus_kagayamai_AA20187-A	Morus kagayamai		AA 20187-A		F	USA cult from Algeria	333	24	This study	PRJNA301299	TBA
Morus_macroura_Bounhong_LAOS366	Morus macroura		Bounhong Southavony LAOS_366		F	Laos	331	32	This study	PRJNA301299	TBA
Morus_macroura_DDS14088	Morus macroura		DD Soejrto & al 14088		F	Vietnam	331	20	This study	PRJNA301299	TBA
Morus_macroura_EG28	Morus macroura		EG 28		CHIC	USA Florida	332	13	This study	PRJNA301299	TBA
Morus_mesozygia_Bo330	Morus mesozygia	Afromorus mesozygia	Bo Daramola 330		F	Nigeria	329	23	This study	PRJNA301299	TBA
Morus_mesozygia_Buckner309	Morus mesozygia	Afromorus mesozygia	Buckner 309		MO	Central African Repubic	329	17	This study	PRJNA301299	TBA
Morus_microphylla_Fishbein1058	Morus microphylla		M. Fishbein et al 1058		F	Mexico Sonora	332	22	This study	PRJNA301299	TBA
Morus_microphylla_Stone4225	Morus microphylla		Stone & al. 4225		MO	USA Texas	333	23	This study	PRJNA301299	TBA
Morus_mongolica_MOR_55-951	Morus mongolica		E. Gardner MOR 55-95*1		MOR	USA Illinois cultivated	325	6	This study	PRJNA301299	TBA
Morus_nigra_EG29	Morus nigra		E. Gardner 29		CHIC	USA Florida cultivated	331	12	This study	PRJNA301299	TBA
Morus_notabilis_SRR8138828	Morus notabilis C.K. Schneid.		NA			China	333	276	GenBank	PRJNA503114	TBA
Morus_rubra_EG141	Morus rubra		E. Gardner 141		CHIC	USA Florida	327	9	This study	PRJNA301299	TBA
Morus_rubra_MOR_326-784	Morus rubra		E. Gardner MOR 326-78*4		MOR	USA Illinois cultivated	327	10	This study	PRJNA301299	TBA
Morus_serrata_Koelz4788	Morus serrata		W Koelz 4788		F	India	279	5	This study	PRJNA301299	TBA
Morus_serrata_Rodin_5315	Morus serrata		RJ Rodin 5315		F	Pakistan	251	4	This study	PRJNA301299	TBA
Naucleopsis_macrophylla_BergP18534	Naucleopsis macrophylla		Berg, C.C.; Steward, W.C.; Ramos, J.F.; Monteiro, O.P.; Lima, J.F. 18534	1973	K (K000576177)	Brazil	17	273	This study (PAFTOL)	PRJEB37667	TBA
Parartocarpus_bracteatus_NZ730	Parartocarpus bracteatus		N. Zerega 730	NA	F	Borneo	184	0	Zerega and Gardner 2019	PRJNA301299	TBA
Parartocarpus_venenosus_NZ874	Parartocarpus venenosus (Zoll. ex Moritzi) Becc.		N. Zerega et al. 874		F	Borneo	216	0	Johnson et al. 2016	PRJNA301299	TBA
Poikilospermum_suaveloens_AsmanTA2	Poikilopspermum suaveolens		Asman, T. 2	2008	K	Indonesia	6	233	This study (PAFTOL)	PRJEB37665	TBA
Poulsenia_armata_Pennington14600	Poulsenia armata		Pennington et al. 14600	1993	K (K001257760)		22	265	This study (PAFTOL)	PRJEB37667	TBA
Pseudolmedia_spuria_Lobo263	Pseudolmedia spuria		Lobo, S.; Chacon, R.; Estrada, R. 263	2001	K	Costa Rica	8	263	This study (PAFTOL)	PRJEB37667	TBA
Soleirolia_soleirolii_Sheahan_M_C17	Soleirolia soleirolii		Sheahan, M-C. 17	2000	K (K000618271)		8	155	This study (PAFTOL)	PRJEB37665	TBA
Sorocea_affinis_Espinosa706	Sorocea affini		R. Espinosa 706		F	Costa Rica	330	23	This study	PRJNA301299	TBA
Sorocea_bonplandii_Stevens30948	Sorocea bonplandii		WD Stevens & al. 30948		MO	Paraguay	329	20	This study	PRJNA301299	TBA
Sorocea_bonplandii_Tressens6347	Sorocea bonplandii		Tressens & al. 6347		F	Argentina	298	1	This study	PRJNA301299	TBA
Sorocea_bonplandii_MonroA_sn	Sorocea bonplandii		Cloclet, F.A.; Souza, L.R.M.; Alves, J. 21.236	1997	K (K000618253)	Brazil	19	227	This study (PAFTOL)	PRJEB37667	TBA
Sorocea_briquetii_Valenzula954	Sorocea briquetii		Valenzula 954		F	Peru	321	3	This study	PRJNA301299	TBA
Sorocea_duckei_Stein_3931	Sorocea duckei		Stein 3931		F	Peru	329	18	This study	PRJNA301299	TBA
Sorocea_guilieminiana_Maguire56625	Sorocea guilieminiana (S. klotzschiana)		Maguire & al. 56625		F	Brazil	325	17	This study	PRJNA301299	TBA
Sorocea_guilleminiana_Moya112_S38	Sorocea guilleminiana		AL Moya & al. 112		MO	Bolivia	306	1	This study	PRJNA301299	TBA
Sorocea_hilarii_Carauta795	Sorocea hilarii		Carauta 795		F	Brazil	313	1	This study	PRJNA301299	TBA
Sorocea_hilarii_Pirani1136	Sorocea hilarii (S. racemosa)		Pirani 1136		F		317	2	This study	PRJNA301299	TBA
Sorocea_jaramilloi_Madison4772	Sorocea jaramilloi		Madison 4772		F	Ecuador	316	2	This study	PRJNA301299	TBA
Sorocea_muriculata_muriculata_Schunke16489	Sorocea muriculata subsp. muriculata		J. Schunke Vigo 16489		F	Peru	322	6	This study	PRJNA301299	TBA
Sorocea_muriculata_uaupensis_Plowman_sn	Sorocea muriculata subsp. uaupensis		Plowman sn		F	Venezuela	323	6	This study	PRJNA301299	TBA
Sorocea_pubivena_hirtella_Vasquez19236	Sorocea pubivena subsp. hirtella		Vasquez & al. 19236		F		330	19	This study	PRJNA301299	TBA
Sorocea_pubivena_oligotricha_Kennedy2124	Sorocea pubivena subsp. oligotricha		Kennedy 2124		F	Panama	324	4	This study	PRJNA301299	TBA
Sorocea_pubivena_pubivena_Galdames4477	Sorocea pubivena subsp. pubivena		Galdames 4477		F	Panama	322	6	This study	PRJNA301299	TBA
Sorocea_pubivena_pubivena_cufodontisii_Kernan406	Sorocea pubivena subsp. pubivena (S. cufodontisii)		Kernan 406		F	Costa Rica	193	0	This study	PRJNA301299	TBA
Sorocea_sprucei_saxicola_Nee35729	Sorocea sprucei subsp. saxicola		M. Nee 35729		F		321	2	This study	PRJNA301299	TBA
Sorocea_subumbellata_Dodson9601	Sorocea sprucei subsp. saxicola		Dodson 9601		F		302	1	This study	PRJNA301299	TBA
Sorocea_steinbachii_GW1501	Sorocea steinbachii		GW1501	2000	MIN	Brazil	331	0	Zerega and Gardner 2019	PRJNA301299	TBA
Sorocea_trophoides_Fuentes304	Sorocea trophoides		Fuentes 304		F	Costa Rica	330	20	This study	PRJNA301299	TBA
Sorocea_trophoides_Perea2479	Sorocea trophoides		Perea 2479		F	Peru	276	2	This study	PRJNA301299	TBA
Sparattosyce_dioica_WeiblenWW1223	Sparattosyce dioica		Weiblen, G.D. 1223	2001	K (K000618251)	New Caledonia	19	245	This study (PAFTOL)	PRJEB37667	TBA
Streblus_anthropophagorum_Degeer4698	Streblus anthropophagorum	Paratrophis anthropophagorum	O Degeer 4698		F	Fiji	331	22	This study	PRJNA301299	TBA
Streblus_asper_EG696	Streblus asper		E. Gardner 696		F	Indonesia Java cultivated	318	24	This study	PRJNA301299	TBA
Streblus_asper_Townsend73142	Streblus asper		Townsend, C.C. 73/42	1973	K	Sri Lanka	52	279	This study (PAFTOL)	PRJEB37667	TBA
Streblus_dimepate_CasmirZ405	Streblus dimepate	Pachytrophe dimepate	Casmir Z. & al. 405		MO	Madagascar	331	19	This study	PRJNA301299	TBA
Streblus_glaber_EG78	Streblus glaber	Paratrophis glabra (Merr.) Steenis	E. Gardner et al. 78	2014	CHIC	Borneo	320	0	Johnson et al. 2016	PRJNA301299	TBA
Streblus_glaber_var_australianus_Hyland10634	Streblus glaber var. australianus	Paratrophis australiana	Hyland 10634		BO	Australia	315	4	This study	PRJNA301299	TBA
Streblus_heterophyllus_Beecher_sn	Streblus heterophyllus	Paratrophis microphylla	WJ Beecher sn		F	New Zealand	309	5	This study	PRJNA301299	TBA
Streblus_heterophyllus_ChaseMW17825	Streblus heterophyllus	Paratrophis microphylla	Chase, M.W. 17825		K (K000618250)		46	281	This study (PAFTOL)	PRJEB37667	TBA
Streblus_cf_ilicifolius_EG720	Streblus ilicifolius	Taxotrophis ilicifolia S. Vidal	E. Gardner 720		SING	Singapore cultivated from Johor	329	17	This study	PRJNA301299	TBA
Streblus_ilicifolius_Cuong122	Streblus ilicifolius	Taxotrophis ilicifolia S. Vidal	NM Cuong et al. 122		NA	Vietnam	324	0	This study	PRJNA301299	TBA
Streblus_ilicifolius_deWilde18958	Streblus ilicifolius	Taxotrophis ilicifolia S. Vidal	de Wilde 18958		BO		326	0	This study	PRJNA301299	TBA
Streblus_indicus_NewmanLA0518	Streblus indicus	Pseudostreblus indicus	Newman & al LA0518		SING	Laos	325	0	This study	PRJNA301299	TBA
Streblus_indicus_Tsang24252	Streblus indicus	Pseudostreblus indicus	WT Tsang 24252		F	China Guangxi	97	0	This study	PRJNA301299	TBA
Streblus_macrophyllus_DDS10673	Streblus macrophyllus	Taxotrophis macrophylla	DD Soejarto & al. 10673		F	Vietnam	328	0	This study	PRJNA301299	TBA
Streblus_macropyllus_JLS2916	Streblus macrophyllus	Taxotrophis macrophylla	Scornickova JLS 2916		SING	Vietnam	328	22	This study	PRJNA301299	TBA
Streblus_spinosus_MahyuniRDH_020	Streblus macrophyllus	Taxotrophis macrophylla	Mayhuni 020		NA		324	0	This study	PRJNA301299	TBA
Streblus_mauritianus_Rakotonirina489	Streblus mauritianus	Ampalis mauritiana	CZ Rakotonirina & G Be 489		MO	Madagascar	329	5	This study	PRJNA301299	TBA
Streblus_mauritianus_Hoffman	Streblus mauritianus	Ampalis mauritiana	Hoffmann, P.; Ralimanana, H.; Bacar Sifar, A. 438	2002	K (K000743352)	Comoros (the)	35	271	This study (PAFTOL)	PRJEB37667	TBA
Streblus_pendulinus_Degener17839	Streblus pendulinus	Paratrophis pendulina	O. Degener 17839		F	USA Hawaii	325	9	This study	PRJNA301299	TBA
Streblus_pendulinus_Fosberg12877	Streblus pendulinus	Paratrophis pendulina	Fosberg 12877		F	USA Hawaii	330	16	This study	PRJNA301299	TBA
Streblus_pendulinus_Gray3277	Streblus pendulinus	Paratrophis pendulina	B. Gray 3277		SING	Australia	331	18	This study	PRJNA301299	TBA
Streblus_pendulinus_Wood989	Streblus pendulinus	Paratrophis pendulina	KR Wood 989		F	USA Hawaii	329	16	This study	PRJNA301299	TBA
Streblus_spinosus_EG702	Streblus spinosus	Taxotrophis spinosa	E. Gardner 702		F	Indonesia Java cultivated	330	20	This study	PRJNA301299	TBA
Streblus_spinosus_Sidiyasa4071	Streblus spinosus	Taxotrophis spinosa	Sidiyasa & Arifin 4071		BO	Sulawesi	314	9	This study	PRJNA301299	TBA
Streblus_taxoides_EG701	Streblus taxoides	Taxotrophis taxoides (B. Heyne ex Roth) W.L. Chew ex E.M. Gardner	E. Gardner 701		F	Indonesia Java cultivated	330	16	This study	PRJNA301299	TBA
Streblus_taxoides_Ridsdale_SMHI422	Streblus taxoides	Taxotrophis taxoides (B. Heyne ex Roth) W.L. Chew ex E.M. Gardner	Ridsdale SMHI 422		BO	Philippines Palawan	260	4	This study	PRJNA301299	TBA
Streblus_usambarensis_Faden77_417	Streblus usambarensis	Sloetiopsis usambarensis	RB Faden & al 77/417		F	Kenya	304	11	This study	PRJNA301299	TBA
Streblus_usambarensis_CheekM18194	Streblus usambarensis	Sloetiopsis usambarensis	Cheek, M; Williams, anon 18194	2016	K (K000618259)	Guinea	35	269	This study (PAFTOL)	PRJEB37667	TBA
Streblus_zeylanicus_Meijer701	Streblus zeylanicus	Taxotrophis zeylanica	W Meijer 701		SING	Sri Lanka	98	1	This study	PRJNA301299	TBA
Trema_orientale_SRR5674478	Trema orientale		NA			Netherlands	236	245	GenBank	PRJNA272878	TBA
Trilepisium_madagascariense_Richard403	Trilepsium madagascariense		Richard, A. 403	1970	K (K000618265)	Madagascar	17	180	This study (PAFTOL)	PRJEB37667	TBA
Trophis_borbonica_Cadet4518	Trophis borbonica	Maillardia borbonica	Cadet, T. 4518	1973	K (K000618263)	R√©union	32	280	This study (PAFTOL)	PRJEB37667	TBA
Trophis_caucana_Fuentes5323_S41	Trophis caucana	Olmedia aspera	AF Fuentes & al. 5323		MO	Bolivia	249	3	This study	PRJNA301299	TBA
Trophis_caucana_AceedoR8833	Trophis caucana	Olmedia aspera	Acevedo.R. P.; Bell, D.; Rankin, K.; Smith, S.F. 8833	1997	K (K000618270)	Peru	36	273	This study (PAFTOL)	PRJEB37667	TBA
Trophis_cuspidata_Gomez-Dominuez774	Trophis cuspidata		Gomez-Dominuez 774		MO	Mexico	331	18	This study	PRJNA301299	TBA
Trophis_involucrata_Aguilar4679	Trophis involucrata		R. Aguilar 4679		F	Costa Rica	333	26	This study	PRJNA301299	TBA
Trophis_involucrata_Lent2243	Trophis involucrata		R. Lent 2243		F	Costa Rica	323	3	This study	PRJNA301299	TBA
Trophis_mexicana_Stevens27939	Trophis mexicana		WD Stevens & OM Montiel 27939		MO	Nicaragua	327	5	This study	PRJNA301299	TBA
Trophis_montana_Nek1882	Trophis montana	Maillardia montana	van Nek, F.I. 1882	1993	K (K000618261)	Madagascar	57	280	This study (PAFTOL)	PRJEB37667	TBA
Trophis_montana_Andrianantoanina_1023	Trophis montana	Maillardia montana	Andrianantoanina1023	1996	F	Madagascar	328	0	Zerega and Gardner 2019	PRJNA301299	TBA
Trophis_philippinensis_Brambach465	Trophis philippinensis	Paratrophis philipinnensis	Brambach 465		BO	Sulawesi	331	20	This study	PRJNA301299	TBA
Trophis_philippinensis_EG430	Trophis philippinensis	Paratrophis philipinnensis	E. Gardner 430		NA	Indonesia (cultivated)	333	0	This study	PRJNA301299	TBA
Trophis_racemosa_Stevens37196	Trophis racemosa		WD Stevens 37196		MO	Nicaragua	327	0	This study	PRJNA301299	TBA
Trymatococcus_amazonicus_Prance13461	Trymatococcus amazonicus		Prance, G.T.; Maas, P.J.M.; Atchley, A.A.; Steward, W.C.; Woolcott, D.B.; Coelho, D.F.; Monteiro, O.P.; Pinheiro, W.S.; Ramos, J.F. 13461	1971	K	Brazil	15	270	This study (PAFTOL)	PRJEB37667	TBA
Urtica_urens_FayMF173	Urtica urens		Fay, M.F. 173	2000	K (K000618257)		5	155	This study (PAFTOL)	PRJEB37665	TBA
Utsetela_gabonenesis_Breteler14086	Utsetela gabonensis		Breteler 14086		MO	Gabon	295	15	This study	PRJNA301299	TBA
Utsetela_gabonensis_Lebrun5879	Utsetela gabonensis		Lebrun, J. 5879	1932	K	Congo (the Democratic Republic of the)	8	202	This study (PAFTOL)	PRJEB37667	TBA
Utsetela_neglecta_Bissiengen923	Utsetela neglecta		Bissiengen 923		MO	Gabon	302	18	This study	PRJNA301299	TBA

### Sheet: Sheet1
Sample ID	Species	Collection	Year	Herbarium	Genes
A_cf_dadah_AAW882	A. aff. dadah Miq. (sensu Jarrett 1960)1	AA W882	1991	L	505
A_albobrunneus_AA2243	A. albobrunneus Berg	AA2243	2000	L	506
A_altilis_V8_Afara	A. altilis (Parkinson) Fosberg, (sensu Zerega et al. 2005), (cultivar Afara)	NA	2000	NTBG*	524
A_altilis_K7_UluFiti	A. altilis (Parkinson) Fosberg, (sensu Zerega et al. 2005), (cultivar Ulu fiti Samoan)	K7	2000	NTBG*	507
A_altissimus_BB18789	A. altissimus (Miq.) J.J. Smith	bb. 18789	1934	L	220
A_altissimus_EG441	A. altissimus (Miq.) J.J. Smith	EG 441	2016	CHIC	459
A_altissimus_Sinbu	A. altissimus (Miq.) J.J. Smith	Sinbu	2012	CHIC	508
A_anisophyllus_NZ606	A. anisophyllus Miq.	NZ606	2013	CHIC	513
A_annulatus_NZ985	A. annulatus Jarrett	NZ 985	2016	CHIC	491
A_annulatus_S38722	A. annulatus Jarrett	S38722	1980	L	511
A_blancoi_PPI12090	A. blancoi (Elmer) Merr. (sensu Jarrett 1959)2	PPI12090	1993	F	85
A_blancoi_Ramos42018	A. blancoi (Elmer) Merr. (sensu Jarrett 1959)2	Ramos42018	1920	L	526
A_brevipedunculatus_NZ814
A_camansi_NTBG960576.001	A. camansi Blanco, (sensu Zerega et al. 2005), (Honduras)2	MV2	2000	NTBG*	517
A_camansi_Philippines_M10	A. camansi Blanco, (sensu Zerega et al. 2005), (Philippines)2	M10	2000	NTBG*	510
A_camansi_Kapiak_McB1	A. camansi Blanco, (sensu Zerega et al. 2005), (Papua New Guinea)2	McB1	2000	NTBG*	526
A_aff_camansi_EG429	A. aff. camansi Blanco, (sensu Zerega et al. 2005), (Papua New Guinea)2	EG 429	2016	CHIC	507
A_aff_scortechinii_Fuchs21347	A. aff. corneri Kochummen3	Fuchs21347	1963	K	448
A_aff_horridus_EG437	A. aff. horridus Jarrett2	EG 437	2016	CHIC	524
A_aff_lacucha_NZ517	A. sp. nov.	NZ517	2012	CHIC	511
A_cf_pinnatisectus_PPI2376	A. cf. pinnatisectus Merr.2	PPI2376	1991	L	513
A_aff_scortechinii_EG333	A. aff. scortechinii King3	EG 333	2016	CHIC	510
A_sericicarpus_EG284	A. sericicarpus Jarrett	EG 284	2016	CHIC	523
A_chama_NZ354	A. chama Buch.-Ham.	NZ354	2011	CHIC	517
A_dadah_deWilde21278	A. dadah Miq. (sensu Jarrett 1960)1	deWilde21278	1991	L	300
A_dadah_NZ245	A. dadah Miq. (sensu Jarrett 1960)1	NZ245	2002	CHIC	489
A_dadah_NZ694	A. dadah Miq. (sensu Jarrett 1960)1	NZ694	2013	CHIC	502
A_dadah_NZ794	A. dadah Miq. (sensu Jarrett 1960)1	NZ794	2013	CHIC	387
A_dadah_NZ894	A. dadah Miq. (sensu Jarrett 1960)1	NZ894	2013	CHIC	510
A_dadah_Sidiyasa3465	A. dadah Miq. (sensu Jarrett 1960)1	Sidiyasa3465	1990	L	393
A_elasticus_EG87	A. elasticus Reinw. ex. Blume (sensu Jarrett 1959)	EG87	2014	CHIC	526
A_elasticus_NZ458	A. elasticus Reinw. ex. Blume (sensu Jarrett 1959)	NZ 458	2012	CHIC	501
A_excelsus_EG222	A. excelsus Jarrett	EG 222	2016	CHIC	520
A_excelsus_NZ780	A. excelsus Jarrett	NZ780	2013	CHIC	516
A_fretessii_Burley4171	A. fretessii Teysm. & Binnend. (sensu Jarrett 1960)1	Burley4171	1990	L	506
A_fretessii_NZ929	A. fretessii Teysm. & Binnend. (sensu Jarrett 1960)1	NZ929	2013	CHIC	498
A_fretessii_PPI6044	A. fretessii Teysm. & Binnend. (sensu Jarrett 1960)1	PPI6044	1992	F	316
A_fretessii_Wenzel811	A. fretessii Teysm. & Binnend. (sensu Jarrett 1960)1	Wenzel811	1920	F	447
A_frutescens_EG411	A. frutescens (Becc.) Renner (sensu Zerega et al. 2010)4	EG 411	2016	CHIC	315
A_frutescens_S26230	A. frutescens (Becc.) Renner (sensu Zerega et al. 2010)4	S26230	1966	L	468
A_fulvicortex_YQL35	A. fulvicortex Jarrett	YQL35	2012	CHIC	507
A_glaucus_Dunlop5189	A. glaucus Blume	Dunlop5189	1979	L	479
A_glaucus_NZ852	A. glaucus Blume	NZ852	2013	CHIC	508
A_gomezianus_ssp_gomezianus_NZ533	A. gomezianus Wall. ex Tréc ssp. gomezianus	NZ533	2012	CHIC	507
A_gomezianus_ssp_zeylanicus_NZ956	A. gomezianus Wall. ex Tréc ssp. zeylanicus Jarrett	NZ956	2013	CHIC	484
A_gongshanensis_HAST137747	A. gongshanensis S.K. Wu ex. C.Y. Wu & S.S. Chang	HAST137747	2005	HAST	485
A_heterophyllus_EG98	A. heterophyllus Lam.	EG98	2014	CHIC	506
A_hirsutus_NZ953	A. hirsutus Lam.	NZ953	2013	CHIC	476
A_hirsutus_Saldanha	A. hirsutus Lam.	Saldanha	NA	US	502
A_hispidus_NZ258	A. hispidus Jarrett	NZ258	2002	CHIC	467
A_rigidus_ssp_asperulus_WT52	A. rigidus Blume ssp. asperulus	WT52	1995	FTBG	385
A_horridus_Beguin1900	A. horridus Jarrett2	Beguin 1900	1920	L	242
A_horridus_Hoogland10612	A. horridus Jarrett2	Hoogland10612	1960	BO	336
A_hypargyraeus_EG170	A. hypargyraeus Hance ex. Benth.	EG 170	2016	CHIC	500
A_hypargyraeus_Taam2259	A. hypargyraeus Hance ex. Benth.	Taam2259	NA	US	517
A_integer_var_integer_NZ918	A. integer (Thunb.) Merr. var. integer	NZ918	2013	CHIC	496
A_integer_silvestris_MW201	A. integer (Thunb.) Merr. var. silvestris Corner	MW 201	2013	CHIC	498
A_jarrettiae_SAN120933	A. jarrettiae (Kochummen)3	SAN120933	1987	K	274
A_kemando_EG261	A. kemando Miq. (sensu Jarrett 1959)	EG 261	2014	CHIC	508
A_kemando_NZ612	A. kemando Miq. (sensu Jarrett 1959)	NZ612	2013	CHIC	524
A_lacucha_CAS7	A. lacucha Roxb. (sensu Jarrett 1960)	CAS7	2012	CHIC	411
A_lacucha_Fujikawa35726	A. lacucha Roxb. (sensu Jarrett 1960)	Fujikawa35726	2006	MO	489
A_lacucha_NZ420	A. lacucha Roxb. (sensu Jarrett 1960)	NZ420	2012	CHIC	503
A_lanceifolius_ssp_clementis_NZ739	A. lanceifolius Roxb. ssp. clementis	NZ739	2012	CHIC	511
A_lanceifolius_ssp_lanceifolius_EG2	A. lanceifolius Roxb. ssp. lanceifolius	EG2	2013	CHIC	465
A_limpato_NZ609	A. limpato Miq. (sensu Zerega et al. 2010)5	NZ609	2013	CHIC	492
A_longifolius_ssp_adpressus_EG412	A. longifolius Becc. ssp. adpressus Berg	EG 412	2016	CHIC	493
A_longifolius_ssp_adpressus_Nangkat15511	A. longifolius Becc. ssp. adpressus Berg	Nangkat15511	1994	L	382
A_longifolius_ssp_longifolius_SAN110834	A. longifolius Becc. ssp. longifolius	SAN110834	1985	L	331
A_lowii_MWL2	A. lowii King	MWL2	2013	CHIC	525
A_maingayi_DeWilde13584	A. maingayi King (sensu Jarrett 1959)6	DeWilde13584	1972	L	517
A_maingayi_NZ257	A. maingayi King (sensu Jarrett 1959)6	NZ257	2002	CHIC	471
A_mariannensis_DD4	A. mariannensis Tréc (sensu Zerega et al. 2005)2	DD4	2000	NTBG*	527
A_mariannensis_NTBG000521.002	A. mariannensis Tréc (sensu Zerega et al. 2005)2	CC5	2000	NTBG*	512
A_melinoxylus_Poilane1218	A. melinoxylus Gagnep.	Poilane 1218	1920	US	108
A_melinoxylus_DDS14222	A. melinoxylus Gagnep.	DDS14222	NA	F	481
A_multifidus_PPI3911	A. multifidus Jarrett2	PPI3911	1992	K	241
A_nitidus_ssp_griffithii_Krukoff4372	A. nitidus Tréc. ssp. griffithii	YISR20130717024	2013	KUN	476
A_nitidus_ssp_borneensis_NZ686	A. nitidus Tréc. Ssp. borneensis	NZ686	2013	CHIC	506
A_nitidus_ssp_griffithii_NZ216	A. nitidus Tréc. ssp. griffithii	NZ216	2002	CHIC	510
A_nitidus_ssp_humilis_EG258	A. nitidus Tréc. ssp. humilis	EG 258	2016	CHIC	503
A_nitidus_ssp_humilis_NZ834	A. nitidus Tréc. ssp. humilis	NZ834	2013	CHIC	480
A_nitidus_ssp_lingnanensis_NZ911	A. nitidus Tréc. ssp. lingnanensis	NZ911	2013	CHIC	504
A_nitidus_ssp_lingnanensis_Yip283	A. nitidus Tréc. ssp. lingnanensis	Yip283	1981	L	516
A_nitidus_ssp_nitidus_PPI10374	A. nitidus Tréc. ssp. nitidus	PPI10374	1992	F	509
A_nobilis_AHJ3283	A. nobilis Thwaites	AHJ3283	NA	US	521
A_nobilis_Kostermans24593	A. nobilis Thwaites	Kostermans24593	1973	L	506
A_obtusus_EG248	A. obtusus Jarrett	EG 248	2016	CHIC	523
A_obtusus_NZ729	A. obtusus Jarrett	NZ729	2013	CHIC	517
A_obtusus_S31741	A. obtusus Jarrett	S.31741	1972	L	524
A_odoratissimus_EG294	A. odoratissimus Blanco	EG 294	2016	CHIC	485
A_odoratissimus_NZ618	A. odoratissimus Blanco	NZ618	2013	CHIC	499
A_ovatus_Fernando786	A. ovatus Blanco (sensu Jarrett 1960)1	Fernando 786	1988	F	497
A_ovatus_NZ202	A. ovatus Blanco (sensu Jarrett 1960)1	NZ202	2000	CHIC	166
A_papuana_NZ61	A. papuanus (Becc.) Renner (sensu Zerega et al. 2010)7	NZ61	2000	CHIC	489
A_papuanus_RM45	A. papuanus (Becc.) Renner (sensu Zerega et al. 2010)7	RM 45	2013	MO	451
A_petelotii_DDS14435	A. petelotii Gagnep.	DDS14435	NA	F	495
A_pinnatisectus_Escritor	A. pinnatisectus Merr.2	Escritor	1913	US	447
A_pithecogallus_LiJianwu3200	A. pithecogallus C.Y. Wu	LiJianwu3200	2013	KUN	494
A_primackii_NZ687	A. primackii Kochummen8	NZ687	2013	CHIC	499
A_primackii_NZ924	A. primackii Kochummen8	NZ924	2013	CHIC	420
A_reticulatus_Meijar10738	A. reticulatus Miq.	Meijar10738	NA	MO	39
A_rigidus_ssp_asperulus_NZ512	A. rigidus Blume ssp. asperulus	NZ 512	2012	CHIC	436
A_rigidus_ssp_asperulus_NZ507	A. rigidus Blume ssp. asperulus	NZ 507	2012	CHIC	506
A_rigidus_ssp_asperulus_NYHN675	A. rigidus Blume ssp. asperulus	NYHN 675	2006	MO	454
A_rigidus_ssp_rigidus_EG263	A. rigidus Blume ssp. rigidus	EG 263	2016	CHIC	480
A_rigidus_ssp_rigidus_NZ230	A. rigidus Blume ssp. rigidus	NZ 230	2013	CHIC	508
A_rigidus_ssp_rigidus_NZ728	A. rigidus Blume ssp. rigidus	NZ728	2013	CHIC	521
A_rubrovenius_DAM6810	A. rubrovenius Warb.	DAM6810	NA	F	362
A_rubrovenius_JSB84	A. rubrovenius Warb.	JSB84	1987	F	499
A_sarawakensis_Burley1792	A. sarawakensis Jarrett	Burley1792	1988	L	511
A_sarawakensis_S23876	A. sarawakensis Jarrett	S23876	1965	L	517
A_elasticus_EG336	A. elasticus Reinw. ex. Blume (sensu Jarrett 1959)	EG 336	2016	CHIC	514
A_scortechinii_NZ209	A. scortechinii King (sensu Jarrett 1959)3	NZ209	2002	CHIC	524
A_sepicanus_GW1701	A. sepicanus	GW1701	2000	MIN	456
A_sepicanus_WS3A0162	A. sepicanus	WS3A0162	2000	MIN	494
A_sericicarpus_EG237	A. sericicarpus	EG237	2016	CHIC	474
A_sericicarpus_NZ771	A. sericicarpus	NZ771	2013	CHIC	526
A_sericicarpus_Wen10240	A. sericicarpus	Wen 10240	2008	US	506
A_aff_camansi_Havel15445	A. aff. camansi Blanco, (sensu Zerega et al. 2005)2	Havel 15445	1962	BO	66
A_vietnamicus_AveryanovVH1819	A. sp. nov.	Averyanov VH1819	1995	MO	471
A_vietnamicus_VH445	A. sp. nov.	Averyanov VH445	1995	MO	524
A_aff_fretessii_AA440	A. sp. nov.	AA440	1992	L	228
A_aff_nitidus_ssp_borneensis_EG410	A. sp. nov.	EG 410	2016	CHIC	412
A_aff_treculianus_PPI2741	A. sp. nov.	PPI2741	1991	L	465
A_styracifolius_EG176	A. styracifolius Pierre	EG 176	2016	CHIC	475
A_styracifolius_NYHN611	A. styracifolius Pierre	NYHN611	2006	MO	438
A_subrotundifolius_Wenzel1576	A. subrotundifolius Elmer	Wenzel1576	1915	F	511
A_sumatranus_AA2766	A. sumatranus Jarrett6	AA2766	2004	L	513
A_tamaran_EG92	A. tamaran Becc.	EG92	2014	CHIC	522
A_teijsmannii_ssp_teijsmannii_NZ946	A. teijsmannii Miq.	NZ946	2013	CHIC	525
A_bergii_RM160	A. sp. nov.	RM 160	2013	MO	512
A_teijsmannii_ssp_subglabrus_BSIP9301	A. teijsmannii Miq. ssp. subglabrus Berg	BSIP9301	1968	L	460
A_bergii_Haris26	A. sp. nov.	Haris26	2013	MO	482
A_teijsmannii_ssp_subglabrus_NGF1176	A. teijsmannii Miq. ssp. subglabrus Berg TYPE	NGF1176	1944	CANB	380
A_thailandicus_NZ402	A. thailandicus Berg	NZ402	2012	CHIC	474
A_tomentosulus_NZ617	A. tomentosulus Jarrett	NZ617	2013	CHIC	505
A_tonkinensis_CAS8	A. tonkinensis A. Chev. ex. Gagnep.	CAS8	2012	CHIC	473
A_tonkinensis_EG174	A. tonkinensis A. Chev. ex. Gagnep.	EG 174	2016	CHIC	485
A_treculianus_Elmer12468	A. treculianus Elmer2	Elmer12468	1910	US	402
A_treculianus_Elmer13135	A. treculianus Elmer2	Elmer13135	1911	US	395
A_nigrescens_Ramos2107	A. treculianus (A. nigrescens)	Ramos2107	1919	US	446
A_ovatifolius_NZ203	A. treculianus (A. ovatifolius)	NZ203	2000	CHIC	524
A_ovatifolius_Yang13056	A. treculianus (A. ovatifolius)	Yang 13056	2000	MO	515
A_vrieseanus_var_refractus_Hoogland4822	A. vrieseanus Miq. var. refractus (Becc.) Jarrett (sensu Jarrett 1960)1	Hoogland4822	1954	L	452
A_vrieseanus_var_subsessilis_IslesNGF32281	A. vrieseanus Miq. var. subsessilis Jarrett	IslesNGF32281	1973	L	139
A_vrieseanus_var_papillosus_Kajewski2360	A. vrieseanus Miq. var. papillosus (sensu Jarrett 1960) Jarrett1	Kajewski2360	1930	L	304
A_vrieseanus_var_subsessilis_Brass21660	A. vrieseanus Miq. var. subsessilis Jarrett	Brass21660	1953	L	503
A_vrieseanus_var_subsessilis_Hoogland4813	A. vrieseanus Miq. var. subsessilis Jarrett	Hoogland4813	1954	L	430
A_vriesianus_var_vrieseanus_GW1229	A. vriesianus Miq. var. vrieseanus	GW1229	2000	MIN	509
A_xanthocarpus_Elmer16247	A. xanthocarpus Teysm. & Binnend.	Elmer16247	1916	F	451
A_xanthocarpus_Yang15648	A. xanthocarpus Teysm. & Binnend.	Yang 15648	2003	MO	499
Bagassa_guianensis_GW1677	Bagassa guianensis	GW1677	2000	MIN	333
Batocarpus_amazonicus_Salidas1233	Batocarpus amazonicus (Ducke) Fosberg	Salidas1233	1990	F	324
Batocarpus_costaricensis_GW1463	Batocarpus costaricensis Standley & L. O. Williams	GW1463	2000	MIN	324
Batocarpus_oriniceros_Vasquez27440	Batocarpus oriniceros Karsten	Vasquez27440	2001	F	327
Clarisia_biflora_GW1460	Clarisia biflora Ruiz & Pavón	GW 1460	2000	F	313
Clarisia_illicifolia_Carranta6386	Clarisia illicifolia (Sprengel) Lanjouw & Rossberg	Carranta6386	1991	F	270
Clarisia_racemosa_Assuncao690	Clarisia racemosa Ruiz & Pavón	Assuncao690	1997	F	325
Milicia_excelsa_McPherson16087	Milicia excelsa	McPherson16087	NA	US	331
Morus_notabilis	Morus notabilis**	-	-	-	333
Sorocea_steinbachii_GW1501	Sorocea steinbachii	GW1501	2000	MIN	331
Streblus_glaber_EG78	Streblus glaber	EG78	2014	CHIC	325
Trophis_montana_Andrianantoanina1023	Trophis montana	Andrianantoanina1023	1996	F	328
*NTBG: collected from living accessions at the National Tropical Botanical Garden McBryde or Kahanu Gardens. Codes indicate grid numbers.
**Not assembled using HybPiper, but imported directly for original ortholog search (Gardner et al. 2016) using published genome assembly (He et al. 2013).
1A. dadah in general was included in A. lacucha by Berg et al. (2006), but AA W882 was included in A. glaucus
2A. altilis sensu Berg et al. (2006)
3A. elasticus sensu Berg et al. (2006)
4 Prainea scandens sensu Berg et al. (2006)
5Prainea limpato sensu Berg et al. (2006)
6A. kemando sensu Berg et al. (2006)
7Prainea limpato ssp. papuana sensu Berg et al. (2006)
8A. tomentosulus sensu Berg et al. (2006)
